# The lesser Pacific striped octopus, *Octopus chierchiae*: an emerging laboratory model for the study of octopuses

**DOI:** 10.1101/2021.08.04.455148

**Authors:** Anik G. Grearson, Alison Dugan, Taylor Sakmar, Gül Dölen, David H. Gire, Dominic M. Sivitilli, Cristopher M. Niell, Roy L. Caldwell, Z. Yan Wang, Bret Grasse

## Abstract

Cephalopods have the potential to become useful experimental models in various fields of science, particularly in neuroscience, physiology, and behavior. Their complex nervous systems, intricate color- and texture-changing body patterns, and problem-solving abilities have attracted the attention of the biological research community, while the high growth rates and short life cycles of some species render them suitable for laboratory culture. *Octopus chierchiae* is a small octopus native to the central Pacific coast of North America whose predictable reproduction, short time to maturity, small adult size, and ability to lay multiple egg clutches (iteroparity) make this species ideally suited to laboratory culture. Here we describe novel methods for culture of *O. chierchiae,* with emphasis on enclosure designs, feeding regimes, and breeding management. Our results demonstrate the feasibility of multigenerational culture of *O. chierchiae.* Specifically, *O. chierchiae* bred in the laboratory grows from a 3.5-millimeter mantle length at hatching to an adult mantle length of approximately 20-30 millimeters in 250-300 days, with 14-15% survivorship to over 400 days of age in first and second generations. *O. chierchiae* sexually matures at around an estimated six months of age and, unlike most octopus species, can lay multiple clutches of eggs, approximately every 30-90 days. Eggs are large and hatchlings emerge as direct developing octopuses. Based on these results, we propose that *O. chierchiae* possesses both the practical and biological features needed for a model octopus that can be cultured repeatedly to address a wide range of fundamental biological questions.
