## Supplementary Table 1 for "The lesser Pacific striped octopus, *Octopus chierchiae*: an emerging laboratory model for the study of octopuses"

### Sheet: Sheet1
Dam	Sire	Clutch name	Hatchlings	Generation	Notes
DB(18)71	R(18)5	PS(19)	2	F2
DB(18)81	R(18)5	GS(19)	4	F2
G(18)10	R(18)11	G2(19)	58	F2	First clutch
G(18)10	R(18)11	YD(19)	4	F2	Second clutch
G(18)5	R(18)11	BR(19)	12	F2	First clutch
G(18)5	WM2	B(19)	32	F2	Second clutch
G(18)5	W(18)30	BR2(19)	54	F2	Third clutch
G(19)5	P(19)49	BS(19)	25	F3
R(18)2	R(18)11	G(19)	6	F2
R(18)26	WM1	P(19)	66	F2
R(18)3	R(18)11	W(19)	47	F2	First clutch
R(18)3	R(18)11	O(19)	59	F2	Second clutch
R(18)3	G(18)19	Y2(19)	12	F2	Third clutch
R(18)7	R(18)11	R(19)	20	F2	First clutch
R(18)7	R(18)11	O2(19)	8	F2	Second clutch
W(18)10	G(18)19	P2(19)	12	F2
WF1	Unknown	R(18)	28	F1	First clutch
WF1	Unknown	Y(18)	28	F1	Second clutch
WF1	Unknown	W(18)	31	F1	Third clutch
WF2	Unknown	G(18)	48	F1	First clutch
WF2	WM1	Y(19)	23	F1	Second clutch
WF3	Unknown	DB(18)	92	F1	First clutch
WF3	Unknown	LB(19)	17	F1	Second clutch
WF4	WM2	GY(19)	52	F1
WF5	Unknown	DB(19)	28	F1	First clutch
WF5	Unknown	W2(19)	3	F1	Second clutch
	TOTAL
	F1	350
	F2	396
	F3	25
	TOTAL FEMALES	15	NOTE - 8 laid more than one clutch
	TOTAL MALES	7	NOTE - 5 sired more than one clutch
	TOTAL R(18)11	214	R(18)11 sired 214 hatchlings
