## Supplementary Table 2 for "The lesser Pacific striped octopus, *Octopus chierchiae*: an emerging laboratory model for the study of octopuses"

### Sheet: Sheet1
map label	Collector/Expedition	year	date	ocean	sea	country	state/province	place	depth (m)	Georeferenced Record	latitude	longitude	map coordinates (latitude, longitude)	other
a	Hochberg (ID)	1969	April	North Pacific Ocean	Gul of California	Mexico	Baja California Sur	San Felipe	nr	https://www.gbif.org/occurrence/893307381	31.0246	-114.83	31.024607,-114.830416
b	B. W. Walker	1953	2021-04-21	North Pacific Ocean	Gulf of California	Mexico	Baja California Sur	Off Entrance To Angel De La Guardia Island, Puerto Refugio Bay	nr	http://n2t.net/ark:/65665/38569bd3a-93bb-4e93-b86b-7862ddde5f1a	29.5497	-113.546	29.549713,-113.546468
c	B. W. Walker	1952	2021-02-07	North Pacific Ocean	Gulf of California	Mexico	Sonora	Small bay between Punto San Antonio and Cerros Las Tetas De Cabra	0-3	http://n2t.net/ark:/65665/3f9971864-3b00-473a-b2d7-cf4461a2e539	27.9388	-111.091	27.938825,-111.091195	map coordinates corrected (https://www.pinterest.com/pin/422423640023554208/)
d	Hochberg (ID)	1965	2021-07-12	North Pacific Ocean	Gulf of California	Mexico	Baja California Sur	Bahia Agua Verde	nr	https://www.gbif.org/occurrence/2416956369	25.5166	-111.066	25.5166,-111.066
e	Hochberg (ID)	1974	Oct	North Pacific Ocean	Los Cóbanos reef	El Salvador	Sonsonate Department	Acajutla	nr	https://www.gbif.org/occurrence/609337491	13.5824	-89.8399	13.582395,-89.839896
f	C. E. Dawson	1972	Aug	North Pacific Ocean	North Pacific Ocean	Nicaragua	Pochomil	Managua, Playas Masachapa, Tide Pool	0 to 1	http://n2t.net/ark:/65665/3466fb382-559e-4b42-9899-dc569eef702e	11.78	-86.52	11.78, -86.52
g	Terry Gosliner	2001	Jan	North Pacific Ocean	Gulf of Papagayo	Costa Rica	Santa Cruz	Playa Real, Islote Frente a la Playa	0	https://www.gbif.org/occurrence/1253556692	10.3851	-85.8465	10.385129,-85.846519
h	C. E. Dawson	1969	2021-06-08	North Pacific Ocean	Gulf of Papagayo	Costa Rica	Guanacaste	Playa de Coco, East of Miga Point	0 to 2	http://n2t.net/ark:/65665/354d829ec-16ff-45f0-bdec-0c3b3f8556aa	10.5556	-85.725	10.5556,-85.725
i	C. E. Dawson	1971	2021-06-24	North Pacific Ocean	Gulf of Papagayo	Costa Rica	Guanacaste	Playa de Coco, East of Miga Point	0 to 1	http://n2t.net/ark:/65665/35f079b7f-de39-4b7f-92e4-d630502fc149	10.555	-85.7217	10.555,-85.7217
j	McDiarmid, R	1964	2021-07-13	North Pacific Ocean	Gulf of Papagayo	Costa Rica	Guanacaste	Playa de Coco, 0.5 miles south, tidepools Bahia Coco	0-1	http://n2t.net/ark:/65665/365ee76ad-60fb-4569-925b-32e0f31ba535	10.5564	-85.7125	10.556409,-85.712473
k	Julio Magaña	1999	Dec	North Pacific Ocean	Gulf of Nicoya	Costa Rica	Puntarenas Province	San Lucas Island, Playa Manzanillo	0-2	https://www.gbif.org/occurrence/1253562931	9.93431	-84.9147	9.93430527,-84.9146572
l	u/dbogs9870 (on Reddit)	2014	NA	North Pacific Ocean	North Pacific Ocean	Costa Rica	NA	NA	0-1	https://www.reddit.com/r/awwnverts/comments/1rdi71/caught_a_little_octopus_in_costa_rica_xpost_pics/	9.12254	-84.5503	9.122544,-84.550302	map coordinates approximate
m	Yolanda Camacho	2003	Feb	North Pacific Ocean	North Pacific Ocean	Costa Rica	Puntarenas Province	Escondido beach, Quepos	0	https://www.gbif.org/occurrence/1253562001	9.38411	-84.1374	9.384109,-84.137358
n	Hochberg (ID)	collection date uncertain	NA	North Pacific Ocean	Gulf of Chiriqui	Panama	Chiriquí Province	near Isla Parida	nr	https://www.gbif.org/occurrence/2416955234	8	-82.333	8,-82.333
o	Cindra Bergen	2014	Jan	North Pacific Ocean	Gulf of Panama	Panama	Cambutal	Luna Negra Beach, Playa Cambutal, Tonosi, Los Santos, Panama	0-1	https://www.tripadvisor.com/Hotel_Review-g2055177-d3752839-Reviews-Luna_Negra-Cambutal_Los_Santos_Province.html#/media/3752839/88831965:p/?albumid=101&type=0&category=101	7.24824	-80.5036	7.24824,-80.503561	map coordinates approximate
p	Shrimp Trawl	1963	2021-09-23	North Pacific Ocean	Gulf of Panama	Panama	Panama	near Playa Veracruz	18	http://n2t.net/ark:/65665/303229b15-97d5-442a-ace8-1428d4ac2cf6	8.87	-79.57	8.87,-79.57
q	Jatta, G	1889	NA	North Pacific Ocean	Gulf of Panama	Panama	NA	NA	NA	NA; ref: Jatta, G. (1889). Elenco dei Cefalopodi delle "Vittor Pisani". Bollettino della Societa di Naturalisti in Napoli. (series 1) 3(1): 63-67	8.1632	-79.5569	8.163198,-79.55692	map coordinates approximate
r	Hopkins expedition	1982 ID'd no collection date reported	NA	North Pacific Ocean	Gulf of Panama	Panama	NA	NA	nr	https://www.gbif.org/occurrence/609368776	8.1632	-79.5569	8.163198,-79.55692	map coordinates approximate
s	C. E. Dawson	1974	2021-03-09	North Pacific Ocean	Gulf of Panama	Panama	Panama	Panama Bay, Naos Island Causeway, Canal Side	0-1	http://n2t.net/ark:/65665/3d2c4da60-5f73-420a-b5c4-7997b95424a2	8.92	-79.53	8.92,-79.53
t	C. E. Dawson	1971	2021-07-09	North Pacific Ocean	Gulf of Panama	Panama	Panama	Panama Reef, off French Fort	0-3	http://n2t.net/ark:/65665/3fb1f58da-9cff-47da-afbd-c6b2c63c358e	8.95	-79.5278	8.95,-79.5278
u	W.H. Komp	1937	2021-02-11	North Pacific Ocean	Gulf of Panama	Panama	Panama	Fort Amador Beach	nr	http://n2t.net/ark:/65665/3c9e6b4c1-20fe-4322-b8e7-4fbb982a78fa	8.91368	-79.5265	8.913678,-79.526488
v	Arcadio Rodaniche	1973	Nov	North Pacific Ocean	Gulf of Panama	Panama	Panama	Panama Bay, Flamenco Island, Juan Dios Island, 3 Miles West Of Panama City	27	http://n2t.net/ark:/65665/3d72737a8-6cd8-44f4-b3dd-00db81a7ea20	8.9	-79.52	8.9,-79.52
w	Sylvia A. Earle	1967	April	North Pacific Ocean	Gulf of Panama	Panama	Panama	20-50 m Offshore Isla Chepra, Saboga Pearl Islands	3 to 7	https://www.gbif.org/occurrence/785359101	8.58333	-79.0333	8.583333,-79.033333
x	Argosy expedition	1961	2021-09-10	North Pacific Ocean	Gulf of Panama	Panama	Chepigana District	Pinas Bay, Cove In West Side Of Harbor, Darién Province	6 to 9	http://n2t.net/ark:/65665/3229fa4dc-351d-41b2-8c1f-d4972220b828	7.5583	-78.2	7.5583,-78.2
